# Literacy acquisition and functional connectivity drive the emergence and continued development of the VWFA

**DOI:** 10.64898/2026.06.24.732877

**Authors:** Jin Li, Kelly J. Hiersche, Nii-Ayi Aryeetey, Anna Quatrale, Patricia Resnick, Zeynep Saygin

**Affiliations:** School of Psychology, Georgia Institute of Technology, Atlanta, GA, USA; Department of Psychology, The Ohio State University, Columbus, OH, USA; Center for Cognitive and Behavioral Brain Imaging, The Ohio State University, Columbus, OH, USA; Psychology, Georgia State University, Atlanta, GA, USA

**Keywords:** visual word form area, development, longitudinal, neuronal recycling hypothesis, connectivity hypothesis, fMRI

## Abstract

The visual word form area (VWFA) is a hallmark of literacy in the human brain. Alongside reading acquisition, the functional organization of the ventral temporal cortex (VTC) undergoes substantial changes. However, it remains unclear what factors uniquely drive the emergence and continued development of the VWFA, or more broadly shaping category selectivity across the VTC. Here, we combined cross-sectional and longitudinal data from children in early childhood (3-9 years) to investigate the development of visual language selectivity. We found that after controlling for age, literacy acquisition drove increases in word selectivity of the VWFA, but not the continued development of other early-developed category selectivity. Sensitivity to spoken higher-level language information within the VWFA was also associated with reading ability. By projecting the VWFA defined at the later time point onto each child’s earlier time point, we also found that the pre-VWFA showed no preferential tuning to any particular visual category. Finally, longitudinal changes within the VWFA, both increased responses to visually presented words and decreased responses to auditory control conditions, were associated with changes in functional connectivity of VWFA to high-level language regions, even after controlling for initial activity levels. Together, the current study shows a unique role for literacy acquisition and experience-dependent connectivity changes in the emergence and functional specialization of the VWFA, providing empirical evidence for the revised neuronal recycling hypothesis and connectivity hypothesis of functional brain organization.
