## Supplementary material for "Literacy acquisition and functional connectivity drive the emergence and continued development of the VWFA": Table S6

### Sheet: rvwfa
ROI	Contrast	Predictor	β	t	df	p	p (adj.)
rvwfa	Body	KTEA_WR_z	0.143	0.7	28.8	0.490	1.000
rvwfa	Body	Age_z	-0.185	-0.876	29.1	0.388	0.388
rvwfa	Body	visFD_z	-0.163	-1.273	37.6	0.211	0.211
rvwfa	EnNs	KTEA_WR_z	0.207	1.308		0.198	1.000
rvwfa	EnNs	Age_z	-0.116	-0.707		0.483	0.483
rvwfa	EnNs	visFD_z	-0.016	-0.156		0.877	0.877
rvwfa	EnTx	KTEA_WR_z	0.041	0.219	27.8	0.828	1.000
rvwfa	EnTx	Age_z	-0.064	-0.331	28.2	0.743	0.743
rvwfa	EnTx	visFD_z	-0.036	-0.306	37	0.762	0.762
rvwfa	LFace	KTEA_WR_z	0.317	1.572	24.7	0.129	1.000
rvwfa	LFace	Age_z	-0.137	-0.656	25.1	0.518	0.518
rvwfa	LFace	visFD_z	-0.082	-0.665	37.7	0.510	0.510
rvwfa	LObj	KTEA_WR_z	0.006	0.031	15.3	0.975	1.000
rvwfa	LObj	Age_z	-0.165	-0.767	15.7	0.455	0.455
rvwfa	LObj	visFD_z	0.021	0.161	34.1	0.873	0.873
rvwfa	NsTx	KTEA_WR_z	-0.171	-1.218	32.9	0.232	1.000
rvwfa	NsTx	Age_z	0.059	0.403	33.1	0.689	0.689
rvwfa	NsTx	visFD_z	-0.013	-0.146	39.1	0.885	0.885
rvwfa	Scene	KTEA_WR_z	0.236	1.237	35.6	0.224	1.000
rvwfa	Scene	Age_z	-0.123	-0.624	35.8	0.537	0.537
rvwfa	Scene	visFD_z	0.306	2.645	39.8	0.012	0.012	*
rvwfa	Words	KTEA_WR_z	-0.036	-0.164	35.9	0.871	1.000
rvwfa	Words	Age_z	0.098	0.434	36.5	0.667	0.667
rvwfa	Words	visFD_z	-0.11	-0.867	38.6	0.392	0.392
rvwfa	dyFace	KTEA_WR_z	0.22	0.95	38	0.348	1.000
rvwfa	dyFace	Age_z	-0.283	-1.185	38.4	0.243	0.243
rvwfa	dyFace	visFD_z	-0.048	-0.361	38.4	0.720	0.720
rvwfa	dyObj	KTEA_WR_z	-0.15	-0.886		0.381	1.000
rvwfa	dyObj	Age_z	0.148	0.843		0.404	0.404
rvwfa	dyObj	visFD_z	0.016	0.147		0.884	0.884

### Sheet: rffa
ROI	Contrast	Predictor	β	t	df	p	p (adj.)
rffa	Body	KTEA_WR_z	-0.089	-0.371		0.713	1.000
rffa	Body	Age_z	0.096	0.388		0.700	0.700
rffa	Body	visFD_z	-0.251	-1.661		0.105	0.105
rffa	EnNs	KTEA_WR_z	-0.033	-0.155		0.878	1.000
rffa	EnNs	Age_z	0.046	0.21		0.835	0.835
rffa	EnNs	visFD_z	-0.059	-0.442		0.661	0.661
rffa	EnTx	KTEA_WR_z	-0.206	-0.99	33.1	0.329	1.000
rffa	EnTx	Age_z	0.104	0.485	33.3	0.631	0.631
rffa	EnTx	visFD_z	-0.303	-2.358	39	0.023	0.023	*
rffa	LFace	KTEA_WR_z	1.072	1.78	38.6	0.083	0.332
rffa	LFace	Age_z	-0.178	-0.286	39	0.776	0.776
rffa	LFace	visFD_z	-0.974	-2.819	36.2	0.008	0.008	**
rffa	LObj	KTEA_WR_z	-0.341	-1.363	38.8	0.181	1.000
rffa	LObj	Age_z	0.471	1.823	39.2	0.076	0.076
rffa	LObj	visFD_z	0.124	0.861	37.7	0.395	0.395
rffa	NsTx	KTEA_WR_z	-0.183	-1.145		0.259	1.000
rffa	NsTx	Age_z	0.065	0.395		0.695	0.695
rffa	NsTx	visFD_z	-0.235	-2.337		0.025	0.025	*
rffa	Scene	KTEA_WR_z	0.002	0.005	30.8	0.996	1.000
rffa	Scene	Age_z	-0.228	-0.672	31.1	0.506	0.506
rffa	Scene	visFD_z	0.626	3.044	38	0.004	0.004	**
rffa	Words	KTEA_WR_z	-0.036	-0.112	32.3	0.911	1.000
rffa	Words	Age_z	-0.386	-1.157	32.7	0.256	0.256
rffa	Words	visFD_z	0.044	0.224	39.9	0.824	0.824
rffa	dyFace	KTEA_WR_z	0.126	0.285	30.9	0.778	1.000
rffa	dyFace	Age_z	0.253	0.553	31.1	0.584	0.584
rffa	dyFace	visFD_z	-0.486	-1.779	38.7	0.083	0.083
rffa	dyObj	KTEA_WR_z	0.106	0.373	39.4	0.711	1.000
rffa	dyObj	Age_z	-0.14	-0.475	39.7	0.637	0.637
rffa	dyObj	visFD_z	0.007	0.041	36.3	0.967	0.967

### Sheet: rpfs
ROI	Contrast	Predictor	β	t	df	p	p (adj.)
rpfs	Body	KTEA_WR_z	-0.533	-2.198		0.034	0.271	~
rpfs	Body	Age_z	0.567	2.258		0.030	0.030	*
rpfs	Body	visFD_z	-0.007	-0.044		0.965	0.965
rpfs	EnNs	KTEA_WR_z	-0.025	-0.139		0.890	1.000
rpfs	EnNs	Age_z	-0.035	-0.183		0.856	0.856
rpfs	EnNs	visFD_z	-0.093	-0.811		0.422	0.422
rpfs	EnTx	KTEA_WR_z	-0.23	-0.99	31.8	0.330	1.000
rpfs	EnTx	Age_z	0.222	0.923	32.1	0.363	0.363
rpfs	EnTx	visFD_z	-0.246	-1.736	39.2	0.090	0.090
rpfs	LFace	KTEA_WR_z	-0.255	-1.037	32.7	0.307	1.000
rpfs	LFace	Age_z	0.521	2.046	32.9	0.049	0.049	*
rpfs	LFace	visFD_z	0.286	1.881	38.9	0.068	0.068
rpfs	LObj	KTEA_WR_z	0.735	2.331	24.3	0.028	0.142	~
rpfs	LObj	Age_z	-0.275	-0.843	24.7	0.408	0.408
rpfs	LObj	visFD_z	-0.484	-2.47	36.8	0.018	0.018	*
rpfs	NsTx	KTEA_WR_z	-0.197	-0.931	31.2	0.359	1.000
rpfs	NsTx	Age_z	0.248	1.134	31.5	0.265	0.265
rpfs	NsTx	visFD_z	-0.174	-1.317	38.2	0.196	0.196
rpfs	Scene	KTEA_WR_z	0.731	2.347	28.7	0.026	0.234	~
rpfs	Scene	Age_z	-0.719	-2.229	29.1	0.034	0.034	*
rpfs	Scene	visFD_z	-0.306	-1.609	39	0.116	0.116
rpfs	Words	KTEA_WR_z	-0.41	-1.443	35.6	0.158	0.946
rpfs	Words	Age_z	-0.058	-0.197	36.1	0.845	0.845
rpfs	Words	visFD_z	0.268	1.604	39.5	0.117	0.117
rpfs	dyFace	KTEA_WR_z	-0.554	-1.995		0.053	0.370
rpfs	dyFace	Age_z	0.43	1.494		0.143	0.143
rpfs	dyFace	visFD_z	0.782	4.462		6.46e-05	6.46e-05	***
rpfs	dyObj	KTEA_WR_z	-0.177	-0.673		0.505	1.000
rpfs	dyObj	Age_z	0.292	1.073		0.290	0.290
rpfs	dyObj	visFD_z	-0.074	-0.443		0.660	0.660

### Sheet: rfba
ROI	Contrast	Predictor	β	t	df	p	p (adj.)
rfba	Body	KTEA_WR_z	-0.459	-1.384	39.4	0.174	0.523
rfba	Body	Age_z	0.112	0.328	38.9	0.745	0.745
rfba	Body	visFD_z	-0.975	-5.348	30.1	8.63e-06	8.63e-06	***
rfba	EnNs	KTEA_WR_z	0.098	0.582		0.564	1.000
rfba	EnNs	Age_z	-0.071	-0.406		0.687	0.687
rfba	EnNs	visFD_z	-0.007	-0.07		0.945	0.945
rfba	EnTx	KTEA_WR_z	-0.213	-1.14		0.261	1.000
rfba	EnTx	Age_z	0.012	0.061		0.951	0.951
rfba	EnTx	visFD_z	-0.176	-1.493		0.143	0.143
rfba	LFace	KTEA_WR_z	0.181	0.584	40	0.562	1.000
rfba	LFace	Age_z	0.244	0.765	40	0.449	0.449
rfba	LFace	visFD_z	-0.004	-0.025	33.9	0.980	0.980
rfba	LObj	KTEA_WR_z	-0.3	-1.33	39.4	0.191	1.000
rfba	LObj	Age_z	0.34	1.461	39.7	0.152	0.152
rfba	LObj	visFD_z	-0.102	-0.79	36.6	0.434	0.434
rfba	NsTx	KTEA_WR_z	-0.28	-1.94		0.059	0.475
rfba	NsTx	Age_z	0.178	1.191		0.241	0.241
rfba	NsTx	visFD_z	-0.154	-1.692		0.098	0.098
rfba	Scene	KTEA_WR_z	0.15	0.359	35	0.722	1.000
rfba	Scene	Age_z	-0.01	-0.024	35.2	0.981	0.981
rfba	Scene	visFD_z	0.75	2.966	39.9	0.005	0.005	**
rfba	Words	KTEA_WR_z	0.112	0.53	25.4	0.600	1.000
rfba	Words	Age_z	-0.376	-1.721	25.8	0.097	0.097
rfba	Words	visFD_z	-0.144	-1.106	37.9	0.276	0.276
rfba	dyFace	KTEA_WR_z	0.412	0.999	37.8	0.324	1.000
rfba	dyFace	Age_z	-0.129	-0.303	38.2	0.764	0.764
rfba	dyFace	visFD_z	0.178	0.74	39.2	0.464	0.464
rfba	dyObj	KTEA_WR_z	-0.634	-2.504	33.7	0.017	0.155	~
rfba	dyObj	Age_z	0.57	2.175	33.9	0.037	0.037	*
rfba	dyObj	visFD_z	-0.14	-0.892	39	0.378	0.378

### Sheet: rppa
ROI	Contrast	Predictor	β	t	df	p	p (adj.)
rppa	Body	KTEA_WR_z	-0.37	-1.246	33.4	0.221	1.000
rppa	Body	Age_z	0.396	1.287	33.6	0.207	0.207
rppa	Body	visFD_z	0.337	1.833	39.1	0.074	0.074
rppa	EnNs	KTEA_WR_z	-0.228	-1.02	30	0.316	1.000
rppa	EnNs	Age_z	0.092	0.396	30.3	0.695	0.695
rppa	EnNs	visFD_z	0.078	0.554	37.8	0.583	0.583
rppa	EnTx	KTEA_WR_z	-0.152	-0.52	28	0.607	1.000
rppa	EnTx	Age_z	0.166	0.549	28.3	0.587	0.587
rppa	EnTx	visFD_z	-0.129	-0.699	37.1	0.489	0.489
rppa	LFace	KTEA_WR_z	-0.337	-1.978		0.055	0.493
rppa	LFace	Age_z	0.313	1.775		0.084	0.084
rppa	LFace	visFD_z	0.25	2.324		0.025	0.025	*
rppa	LObj	KTEA_WR_z	0.347	1.722		0.093	0.650
rppa	LObj	Age_z	-0.137	-0.655		0.516	0.516
rppa	LObj	visFD_z	-0.086	-0.674		0.504	0.504
rppa	NsTx	KTEA_WR_z	0.086	0.425		0.673	1.000
rppa	NsTx	Age_z	0.095	0.455		0.652	0.652
rppa	NsTx	visFD_z	-0.186	-1.457		0.153	0.153
rppa	Scene	KTEA_WR_z	0.259	0.507	33.1	0.615	1.000
rppa	Scene	Age_z	-0.264	-0.501	33.7	0.620	0.620
rppa	Scene	visFD_z	-1.024	-3.398	39.6	0.002	0.002	**
rppa	Words	KTEA_WR_z	-0.019	-0.109		0.914	1.000
rppa	Words	Age_z	-0.065	-0.357		0.723	0.723
rppa	Words	visFD_z	0.044	0.396		0.695	0.695
rppa	dyFace	KTEA_WR_z	-0.596	-1.808		0.078	0.625
rppa	dyFace	Age_z	0.407	1.192		0.240	0.240
rppa	dyFace	visFD_z	0.735	3.527		0.001	0.001	**
rppa	dyObj	KTEA_WR_z	0.151	0.487	31.1	0.630	1.000
rppa	dyObj	Age_z	0.107	0.332	31.4	0.742	0.742
rppa	dyObj	visFD_z	0.248	1.279	38.4	0.208	0.208
