## Supplementary material for "Literacy acquisition and functional connectivity drive the emergence and continued development of the VWFA": Table S7

### Sheet: S7a Post-Hoc (LVWFA)
Table S7a. Longitudinal post-hoc comparisons — Words vs. other categories (LVWFA)
Group	Time Point	Comparison	t	df	p	p_adj	Sig.
TP2_readers	TP1	Words vs. ScrW	2.119	18	0.048	0.434	~
TP2_readers	TP1	Words vs. LObj	0.808	18	0.430	1.000
TP2_readers	TP1	Words vs. Obj	1.47	14	0.164	1.000
TP2_readers	TP1	Words vs. LFaces	0.088	18	0.931	1.000
TP2_readers	TP1	Words vs. Faces	0.521	15	0.610	1.000
TP2_readers	TP1	Words vs. Bodies	0.663	14	0.518	1.000
TP2_readers	TP1	Words vs. Scenes	2.776	14	0.015	0.149	~
TP2_readers	TP1	Words vs. En	1.277	17	0.219	1.000
TP2_readers	TP1	Words vs. Ns	0.594	18	0.560	1.000
TP2_readers	TP1	Words vs. Tx	0.99	17	0.336	1.000
TP2_readers	TP2	Words vs. ScrW	3.922	21	7.83e-04	0.005	**
TP2_readers	TP2	Words vs. LObj	2.129	21	0.045	0.045	*
TP2_readers	TP2	Words vs. Obj	3.26	21	0.004	0.019	*
TP2_readers	TP2	Words vs. LFaces	2.801	21	0.011	0.032	*
TP2_readers	TP2	Words vs. Faces	2.795	21	0.011	0.032	*
TP2_readers	TP2	Words vs. Bodies	3.131	21	0.005	0.020	*
TP2_readers	TP2	Words vs. Scenes	3.929	21	7.70e-04	0.005	**
TP2_readers	TP2	Words vs. En	5.552	21	1.65e-05	1.65e-04	***
TP2_readers	TP2	Words vs. Ns	4.338	21	2.90e-04	0.002	**
TP2_readers	TP2	Words vs. Tx	4.998	21	6.02e-05	5.41e-04	***
Readers	TP1	Words vs. ScrW	2.77	8	0.024	0.146	~
Readers	TP1	Words vs. LObj	1.87	8	0.098	0.231
Readers	TP1	Words vs. Obj	2.275	7	0.057	0.231
Readers	TP1	Words vs. LFaces	1.47	8	0.180	0.231
Readers	TP1	Words vs. Faces	2.419	7	0.046	0.231	~
Readers	TP1	Words vs. Bodies	2.408	7	0.047	0.231	~
Readers	TP1	Words vs. Scenes	3.102	7	0.017	0.121	~
Readers	TP1	Words vs. En	3.907	8	0.005	0.045	*
Readers	TP1	Words vs. Ns	3.569	8	0.007	0.058	~
Readers	TP1	Words vs. Tx	3.741	8	0.006	0.051	~
Readers	TP2	Words vs. ScrW	4.534	10	0.001	0.010	**
Readers	TP2	Words vs. LObj	2.852	10	0.017	0.086	~
Readers	TP2	Words vs. Obj	1.8	10	0.102	0.139
Readers	TP2	Words vs. LFaces	3.089	10	0.011	0.069	~
Readers	TP2	Words vs. Faces	2.033	10	0.069	0.139
Readers	TP2	Words vs. Bodies	2.793	10	0.019	0.086	~
Readers	TP2	Words vs. Scenes	2.729	10	0.021	0.086	~
Readers	TP2	Words vs. En	3.786	10	0.004	0.025	*
Readers	TP2	Words vs. Ns	4.26	10	0.002	0.013	*
Readers	TP2	Words vs. Tx	4.861	10	6.60e-04	0.007	**
Prereader-Readers	TP1	Words vs. ScrW	0.201	9	0.845	1.000
Prereader-Readers	TP1	Words vs. LObj	-0.306	9	0.766	1.000
Prereader-Readers	TP1	Words vs. Obj	-1.371	6	0.219	1.000
Prereader-Readers	TP1	Words vs. LFaces	-1.231	9	0.250	1.000
Prereader-Readers	TP1	Words vs. Faces	-1.387	7	0.208	1.000
Prereader-Readers	TP1	Words vs. Bodies	-1.968	6	0.097	0.966
Prereader-Readers	TP1	Words vs. Scenes	0.856	6	0.425	1.000
Prereader-Readers	TP1	Words vs. En	-0.46	8	0.658	1.000
Prereader-Readers	TP1	Words vs. Ns	-0.95	9	0.367	1.000
Prereader-Readers	TP1	Words vs. Tx	-0.905	8	0.392	1.000
Prereader-Readers	TP2	Words vs. ScrW	2.423	10	0.036	0.179	~
Prereader-Readers	TP2	Words vs. LObj	1.146	10	0.279	0.386
Prereader-Readers	TP2	Words vs. Obj	2.733	10	0.021	0.151	~
Prereader-Readers	TP2	Words vs. LFaces	1.729	10	0.115	0.386
Prereader-Readers	TP2	Words vs. Faces	1.834	10	0.097	0.386
Prereader-Readers	TP2	Words vs. Bodies	1.632	10	0.134	0.386
Prereader-Readers	TP2	Words vs. Scenes	2.797	10	0.019	0.151	~
Prereader-Readers	TP2	Words vs. En	4.034	10	0.002	0.024	*
Prereader-Readers	TP2	Words vs. Ns	2.531	10	0.030	0.179	~
Prereader-Readers	TP2	Words vs. Tx	2.984	10	0.014	0.123	~
