## Supplementary material for "Literacy acquisition and functional connectivity drive the emergence and continued development of the VWFA": Table S5

### Sheet: Table S5
Table S5a. Right Visual Word Form Area (RVWFA)									Table S5b. Right Fusiform Face Area (RFFA)									Table S5c. Right Posterior Fusiform Sulcus (RPFS)									Table S5d. Right Fusiform Body Area (RFBA)									Table S5e. Right Parahippocampal Place Area (RPPA)
Group	Comparison	t	df	p	p_adj	Sig.			Group	Comparison	t	df	p	p_adj	Sig.			Group	Comparison	t	df	p	p_adj	Sig.			Group	Comparison	t	df	p	p_adj	Sig.			Group	Comparison	t	df	p	p_adj	Sig.
Pre-reader	Words vs. LObj	0.716	21	0.482	1.000				Pre-reader	LFace vs. Words	5.07	21	5.09e-05	4.07e-04	***			Pre-reader	LObj vs. Words	4.502	21	1.96e-04	0.001	**			Pre-reader	Body vs. Words	1.919	21	0.069	0.414				Pre-reader	Scene vs. Words	4.651	21	1.37e-04	9.59e-04	***
Pre-reader	Words vs. dyObj	0.398	21	0.694	1.000				Pre-reader	LFace vs. LObj	3.192	21	0.004	0.012	*			Pre-reader	LObj vs. dyObj	2.414	21	0.025	0.025	*			Pre-reader	Body vs. LObj	0.131	21	0.897	1.000				Pre-reader	Scene vs. LObj	3.737	21	0.001	0.003	**
Pre-reader	Words vs. LFace	1.854	21	0.078	0.624				Pre-reader	LFace vs. dyObj	2.759	21	0.012	0.024	*			Pre-reader	LObj vs. LFace	4.011	21	6.33e-04	0.002	**			Pre-reader	Body vs. dyObj	0.011	21	0.991	1.000				Pre-reader	Scene vs. dyObj	4.041	21	5.89e-04	0.003	**
Pre-reader	Words vs. dyFace	1.495	21	0.150	1.000				Pre-reader	LFace vs. dyFace	3.488	21	0.002	0.008	**			Pre-reader	LObj vs. dyFace	5.018	21	5.75e-05	5.17e-04	***			Pre-reader	Body vs. LFace	1.599	21	0.125	0.625				Pre-reader	Scene vs. LFace	6.201	21	3.76e-06	3.38e-05	***
Pre-reader	Words vs. Body	0.007	21	0.995	1.000				Pre-reader	LFace vs. Body	2.61	21	0.016	0.024	*			Pre-reader	LObj vs. Body	4.092	21	5.21e-04	0.002	**			Pre-reader	Body vs. dyFace	2.177	21	0.041	0.328	~			Pre-reader	Scene vs. dyFace	4.959	21	6.61e-05	5.29e-04	***
Pre-reader	Words vs. Scene	2.381	21	0.027	0.243	~			Pre-reader	LFace vs. Scene	6.897	21	8.15e-07	7.34e-06	***			Pre-reader	LObj vs. Scene	4.529	21	1.83e-04	0.001	**			Pre-reader	Body vs. Scene	2.914	21	0.008	0.072	~			Pre-reader	Scene vs. Body	4.044	21	5.85e-04	0.003	**
Pre-reader	Words vs. EnNs	1.408	20	0.175	1.000				Pre-reader	LFace vs. EnNs	4.745	20	1.24e-04	8.68e-04	***			Pre-reader	LObj vs. EnNs	4.411	20	2.69e-04	0.001	**			Pre-reader	Body vs. EnNs	2.149	20	0.044	0.328	~			Pre-reader	Scene vs. EnNs	4.083	20	5.79e-04	0.003	**
Pre-reader	Words vs. EnTx	0.285	20	0.778	1.000				Pre-reader	LFace vs. EnTx	3.992	20	7.17e-04	0.004	**			Pre-reader	LObj vs. EnTx	4.557	20	1.91e-04	0.001	**			Pre-reader	Body vs. EnTx	1.059	20	0.302	1.000				Pre-reader	Scene vs. EnTx	3.598	20	0.002	0.003	**
Pre-reader	Words vs. NsTx	0.158	20	0.876	1.000				Pre-reader	LFace vs. NsTx	4.227	20	4.14e-04	0.002	**			Pre-reader	LObj vs. NsTx	4.536	20	2.01e-04	0.001	**			Pre-reader	Body vs. NsTx	1.091	20	0.288	1.000				Pre-reader	Scene vs. NsTx	3.735	20	0.001	0.003	**
Reader	Words vs. LObj	3.698	20	0.001	0.007	**			Pre-reader	LObj vs. dyFace	-0.681	21	0.503	1.000				Pre-reader	Words vs. dyObj	-4.167	21	4.36e-04	0.003	**			Reader	Body vs. Words	1.872	21	0.075	0.300				Reader	Scene vs. Words	5.891	21	7.57e-06	4.33e-05	***
Reader	Words vs. dyObj	2.763	20	0.012	0.018	*			Pre-reader	Words vs. dyFace	-5.144	21	4.26e-05	2.98e-04	***			Pre-reader	dyObj vs. LFace	2.543	21	0.019	0.090	~			Reader	Body vs. LObj	1.468	21	0.157	0.471				Reader	Scene vs. LObj	4.249	21	3.58e-04	3.58e-04	***
Reader	Words vs. LFace	3.629	20	0.002	0.012	*			Pre-reader	dyFace vs. Body	-0.146	21	0.885	1.000				Pre-reader	dyObj vs. dyFace	3.823	21	9.90e-04	0.007	**			Reader	Body vs. dyObj	0.518	21	0.610	1.000				Reader	Scene vs. dyObj	4.805	21	9.50e-05	1.90e-04	***
Reader	Words vs. dyFace	4.533	20	2.03e-04	0.002	**			Pre-reader	dyFace vs. Scene	5.755	21	1.03e-05	8.24e-05	***			Pre-reader	dyObj vs. Body	1.804	21	0.086	0.090				Reader	Body vs. LFace	0.65	21	0.523	1.000				Reader	Scene vs. LFace	7.076	21	5.56e-07	4.45e-06	***
Reader	Words vs. Body	3.108	20	0.006	0.018	*			Pre-reader	dyFace vs. EnNs	3.907	20	8.75e-04	0.005	**			Pre-reader	dyObj vs. Scene	2.418	21	0.025	0.090	~			Reader	Body vs. dyFace	2.194	21	0.040	0.200	~			Reader	Scene vs. dyFace	7.171	21	4.54e-07	4.09e-06	***
Reader	Words vs. Scene	4.706	20	1.35e-04	0.001	**			Pre-reader	dyFace vs. EnTx	1.994	20	0.060	0.240				Pre-reader	dyObj vs. EnNs	2.572	20	0.018	0.090	~			Reader	Body vs. Scene	4.544	21	1.77e-04	0.002	**			Reader	Scene vs. Body	6.189	21	3.86e-06	2.70e-05	***
Reader	Words vs. EnNs	3.551	20	0.002	0.012	*			Pre-reader	dyFace vs. NsTx	2.477	20	0.022	0.110	~			Pre-reader	dyObj vs. EnTx	2.282	20	0.034	0.090	~			Reader	Body vs. EnNs	2.642	21	0.015	0.090	~			Reader	Scene vs. EnNs	5.912	21	7.22e-06	4.33e-05	***
Reader	Words vs. EnTx	3.052	20	0.006	0.018	*			Pre-reader	dyObj vs. dyFace	-0.247	21	0.808	1.000				Pre-reader	dyObj vs. NsTx	2.783	20	0.012	0.072	~			Reader	Body vs. EnTx	2.79	21	0.011	0.077	~			Reader	Scene vs. EnTx	5.843	21	8.45e-06	4.33e-05	***
Reader	Words vs. NsTx	3.625	20	0.002	0.012	*			Reader	LFace vs. Words	7.938	21	9.34e-08	4.67e-07	***			Reader	LObj vs. Words	9.45	21	5.17e-09	4.65e-08	***			Reader	Body vs. NsTx	3.425	21	0.003	0.024	*			Reader	Scene vs. NsTx	5.632	21	1.37e-05	4.33e-05	***
									Reader	LFace vs. LObj	6.199	21	3.78e-06	7.56e-06	***			Reader	LObj vs. dyObj	6.156	21	4.16e-06	4.16e-06	***
									Reader	LFace vs. dyObj	6.975	21	6.90e-07	2.07e-06	***			Reader	LObj vs. LFace	8.103	21	6.70e-08	4.02e-07	***
									Reader	LFace vs. dyFace	8.394	21	3.78e-08	3.06e-07	***			Reader	LObj vs. dyFace	9.201	21	8.16e-09	6.53e-08	***
									Reader	LFace vs. Body	5.731	21	1.09e-05	1.09e-05	***			Reader	LObj vs. Body	7.666	21	1.62e-07	8.10e-07	***
									Reader	LFace vs. Scene	8.448	21	3.40e-08	3.06e-07	***			Reader	LObj vs. Scene	7.426	21	2.66e-07	1.01e-06	***
									Reader	LFace vs. EnNs	8.331	21	4.27e-08	3.06e-07	***			Reader	LObj vs. EnNs	7.452	21	2.52e-07	1.01e-06	***
									Reader	LFace vs. EnTx	7.826	21	1.17e-07	4.68e-07	***			Reader	LObj vs. EnTx	7.083	21	5.47e-07	1.09e-06	***
									Reader	LFace vs. NsTx	8.175	21	5.82e-08	3.49e-07	***			Reader	LObj vs. NsTx	8.511	21	3.01e-08	2.11e-07	***
									Reader	LObj vs. dyFace	-2.949	21	0.008	0.016	*			Reader	Words vs. dyObj	-8.317	21	4.39e-08	3.51e-07	***
									Reader	Words vs. dyFace	-5.362	21	2.56e-05	1.79e-04	***			Reader	dyObj vs. LFace	4.116	21	4.92e-04	0.003	**
									Reader	dyFace vs. Body	1.253	21	0.224	0.224				Reader	dyObj vs. dyFace	5.983	21	6.15e-06	4.31e-05	***
									Reader	dyFace vs. Scene	5.925	21	7.01e-06	5.61e-05	***			Reader	dyObj vs. Body	3.445	21	0.002	0.010	*
									Reader	dyFace vs. EnNs	4.852	21	8.50e-05	5.10e-04	***			Reader	dyObj vs. Scene	1.702	21	0.103	0.103
									Reader	dyFace vs. EnTx	4.157	21	4.46e-04	0.002	**			Reader	dyObj vs. EnNs	2.649	21	0.015	0.045	*
									Reader	dyFace vs. NsTx	4.063	21	5.59e-04	0.002	**			Reader	dyObj vs. EnTx	2.154	21	0.043	0.086	~
									Reader	dyObj vs. dyFace	-3.098	21	0.005	0.015	*			Reader	dyObj vs. NsTx	3.048	21	0.006	0.024	*
