## Supplementary material for "Literacy acquisition and functional connectivity drive the emergence and continued development of the VWFA": Table S4

### Sheet: Table S4
Table S4a. Right Visual Word Form Area (RVWFA)									Table S4b. Right Fusiform Face Area (RFFA)									Table S4c. Right Posterior Fusiform Sulcus (RPFS)									Table S4d. Right Fusiform Body Area (RFBA)									Table S4e. Right Parahippocampal Place Area (RPPA)
Contrast	Group	t	df	p	p_adj	Sig.			Contrast	Group	t	df	p	p_adj	Sig.			Contrast	Group	t	df	p	p_adj	Sig.			Contrast	Group	t	df	p	p_adj	Sig.			Contrast	Group	t	df	p	p_adj	Sig.
Words	Pre-reader	1.513	21	0.073	0.411				LFace	Pre-reader	5.403	21	1.17e-05	1.17e-04	***			LObj	Pre-reader	5.048	21	2.68e-05	2.68e-04	***			Body	Pre-reader	2.271	21	0.017	0.104	~			Scene	Pre-reader	5.292	21	1.51e-05	1.51e-04	***
LObj	Pre-reader	1.547	21	0.068	0.411				Words	Pre-reader	-2.694	21	0.993	1.000				Words	Pre-reader	-2.895	21	0.996	1.000				Words	Pre-reader	0.57	21	0.287	1.000				Words	Pre-reader	1.333	21	0.098	0.590
dyObj	Pre-reader	2.11	21	0.023	0.188	~			LObj	Pre-reader	3.032	21	0.003	0.019	*			dyObj	Pre-reader	3.434	21	0.001	0.011	*			LObj	Pre-reader	4.441	21	1.13e-04	0.001	**			LObj	Pre-reader	2.563	21	0.009	0.082	~
LFace	Pre-reader	-2.053	21	0.974	1.000				dyObj	Pre-reader	4.171	21	2.16e-04	0.002	**			LFace	Pre-reader	-0.058	21	0.523	1.000				dyObj	Pre-reader	3	21	0.003	0.027	*			dyObj	Pre-reader	-0.472	21	0.679	1.000
dyFace	Pre-reader	0.199	21	0.422	1.000				dyFace	Pre-reader	4.324	21	1.50e-04	0.001	**			dyFace	Pre-reader	-2.728	21	0.994	1.000				LFace	Pre-reader	1.62	21	0.060	0.300				LFace	Pre-reader	-3.958	21	1.000	1.000
Body	Pre-reader	2.462	21	0.011	0.113	~			Body	Pre-reader	4.414	21	1.21e-04	0.001	**			Body	Pre-reader	2.059	21	0.026	0.208	~			dyFace	Pre-reader	-0.503	21	0.690	1.000				dyFace	Pre-reader	-3.056	21	0.997	1.000
Scene	Pre-reader	-1.92	21	0.966	1.000				Scene	Pre-reader	-5.273	21	1.000	1.000				Scene	Pre-reader	-0.766	21	0.774	1.000				Scene	Pre-reader	-2.958	21	0.996	1.000				Body	Pre-reader	0.93	21	0.181	0.907
EnNs	Pre-reader	-0.401	20	0.654	1.000				EnNs	Pre-reader	1.37	20	0.093	0.372				EnNs	Pre-reader	0.65	20	0.262	1.000				EnNs	Pre-reader	0.163	20	0.436	1.000				EnNs	Pre-reader	1.603	20	0.062	0.436
EnTx	Pre-reader	2.319	20	0.016	0.140	~			EnTx	Pre-reader	2.436	20	0.012	0.061	~			EnTx	Pre-reader	1.563	20	0.067	0.468				EnTx	Pre-reader	4.009	20	3.45e-04	0.003	**			EnTx	Pre-reader	2.279	20	0.017	0.135	~
NsTx	Pre-reader	2.008	20	0.029	0.204	~			NsTx	Pre-reader	0.158	20	0.438	1.000				NsTx	Pre-reader	0.454	20	0.327	1.000				NsTx	Pre-reader	2.339	20	0.015	0.104	~			NsTx	Pre-reader	0.279	20	0.392	1.000
Words	Reader	4.292	20	1.78e-04	0.002	**			LFace	Reader	8.66	21	1.13e-08	1.13e-07	***			LObj	Reader	9.731	21	1.56e-09	1.56e-08	***			Body	Reader	3.579	21	8.86e-04	0.008	**			Scene	Reader	6.294	21	1.53e-06	1.53e-05	***
LObj	Reader	-1.356	21	0.905	1.000				Words	Reader	-3.179	21	0.998	1.000				Words	Reader	-6.428	21	1.000	1.000				Words	Reader	0.688	21	0.249	0.998				Words	Reader	-2.708	21	0.993	1.000
dyObj	Reader	2.232	21	0.018	0.110	~			LObj	Reader	0.572	21	0.287	1.000				dyObj	Reader	4.2	21	2.01e-04	0.002	**			LObj	Reader	2.926	21	0.004	0.028	*			LObj	Reader	6.007	21	2.91e-06	2.62e-05	***
LFace	Reader	-0.416	21	0.659	1.000				dyObj	Reader	1.584	21	0.064	0.448				LFace	Reader	-3.078	21	0.997	1.000				dyObj	Reader	3.335	21	0.002	0.013	*			dyObj	Reader	0.881	21	0.194	1.000
dyFace	Reader	-0.813	21	0.787	1.000				dyFace	Reader	5.16	21	2.06e-05	1.85e-04	***			dyFace	Reader	-5.749	21	1.000	1.000				LFace	Reader	3.824	21	4.94e-04	0.005	**			LFace	Reader	-3.911	21	1.000	1.000
Body	Reader	3.515	21	0.001	0.009	**			Body	Reader	4.141	21	2.32e-04	0.002	**			Body	Reader	-0.981	21	0.831	1.000				dyFace	Reader	0.048	21	0.481	1.000				dyFace	Reader	-6.976	21	1.000	1.000
Scene	Reader	-3.967	21	1.000	1.000				Scene	Reader	-4.662	21	1.000	1.000				Scene	Reader	1.754	21	0.047	0.329	~			Scene	Reader	-4.449	21	1.000	1.000				Body	Reader	-2.928	21	0.996	1.000
EnNs	Reader	2.397	21	0.013	0.091	~			EnNs	Reader	1.083	21	0.146	0.873				EnNs	Reader	1.897	21	0.036	0.287	~			EnNs	Reader	1.894	21	0.036	0.216	~			EnNs	Reader	-0.356	21	0.637	1.000
EnTx	Reader	2.483	21	0.011	0.086	~			EnTx	Reader	0.787	21	0.220	1.000				EnTx	Reader	1.719	21	0.050	0.329				EnTx	Reader	1.246	21	0.113	0.566				EnTx	Reader	-0.187	21	0.573	1.000
NsTx	Reader	1.584	21	0.064	0.320				NsTx	Reader	0.674	21	0.254	1.000				NsTx	Reader	0.407	21	0.344	1.000				NsTx	Reader	0.153	21	0.440	1.000				NsTx	Reader	0.809	21	0.214	1.000
