## Supplementary material for "Literacy acquisition and functional connectivity drive the emergence and continued development of the VWFA": Table S3

### Sheet: Table S3
Table S3a. Left Visual Word Form Area (LVWFA)										Table S3b. Left Fusiform Face Area (LFFA)										Table S3c. Left Posterior Fusiform Sulcus (LPFS)										Table S3d. Left Fusiform Body Area (LFBA)										Table S3e. Left Parahippocampal Place Area (LPPA)
Contrast	Comparison	t	SE	df	p	p_adj	Sig.			Contrast	Comparison	t	SE	df	p	p_adj	Sig.			Contrast	Comparison	t	SE	df	p	p_adj	Sig.			Contrast	Comparison	t	SE	df	p	p_adj	Sig.			Contrast	Comparison	t	SE	df	p	p_adj	Sig.
Words	prereader - reader	-5.982	0.242	685	3.56e-09	3.56e-08	***			LFace	prereader - reader	-4.968	0.25	686	8.56e-07	8.56e-06	***			LObj	prereader - reader	-3.538	0.254	686	4.31e-04	0.004	**			Body	prereader - reader	-0.119	0.244	686	0.905	1.000				Scene	prereader - reader	-3.949	0.247	686	8.65e-05	8.65e-04	***
LObj	prereader - reader	1.783	0.24	685	0.075	0.675				Words	prereader - reader	0.084	0.25	686	0.933	1.000				Words	prereader - reader	1.98	0.254	686	0.048	0.337	~			Words	prereader - reader	-1.014	0.244	686	0.311	1.000				Words	prereader - reader	1.962	0.247	686	0.050	0.351
dyObj	prereader - reader	-0.054	0.24	685	0.957	1.000				LObj	prereader - reader	1.936	0.25	686	0.053	0.480				dyObj	prereader - reader	-0.469	0.254	686	0.639	1.000				LObj	prereader - reader	1.536	0.244	686	0.125	1.000				LObj	prereader - reader	-2.219	0.247	686	0.027	0.215	~
LFace	prereader - reader	0.628	0.24	685	0.530	1.000				dyObj	prereader - reader	1.758	0.25	686	0.079	0.634				LFace	prereader - reader	1.645	0.254	686	0.100	0.502				dyObj	prereader - reader	1.025	0.244	686	0.306	1.000				dyObj	prereader - reader	-0.674	0.247	686	0.500	1.000
dyFace	prereader - reader	0.831	0.24	685	0.406	1.000				dyFace	prereader - reader	-1.247	0.25	686	0.213	1.000				dyFace	prereader - reader	3.144	0.254	686	0.002	0.016	*			LFace	prereader - reader	-0.882	0.244	686	0.378	1.000				LFace	prereader - reader	0.44	0.247	686	0.660	1.000
Body	prereader - reader	0.44	0.24	685	0.660	1.000				Body	prereader - reader	0.679	0.25	686	0.497	1.000				Body	prereader - reader	1.881	0.254	686	0.060	0.362				dyFace	prereader - reader	0.133	0.244	686	0.895	1.000				dyFace	prereader - reader	3.315	0.247	686	9.64e-04	0.009	**
Scene	prereader - reader	1.273	0.24	685	0.204	1.000				Scene	prereader - reader	0.861	0.25	686	0.389	1.000				Scene	prereader - reader	-2.683	0.254	686	0.007	0.060	~			Scene	prereader - reader	-0.427	0.244	686	0.670	1.000				Body	prereader - reader	1.738	0.247	686	0.083	0.496
EnNs	prereader - reader	-1.462	0.243	685	0.144	1.000				EnNs	prereader - reader	0.571	0.252	686	0.568	1.000				EnNs	prereader - reader	0.237	0.256	686	0.813	1.000				EnNs	prereader - reader	-0.64	0.247	686	0.523	1.000				EnNs	prereader - reader	1.437	0.249	686	0.151	0.604
EnTx	prereader - reader	-0.921	0.243	685	0.358	1.000				EnTx	prereader - reader	0.67	0.252	686	0.503	1.000				EnTx	prereader - reader	0.076	0.256	686	0.940	1.000				EnTx	prereader - reader	0.599	0.247	686	0.549	1.000				EnTx	prereader - reader	1.714	0.249	686	0.087	0.496
NsTx	prereader - reader	0.503	0.243	685	0.615	1.000				NsTx	prereader - reader	0.005	0.252	686	0.996	1.000				NsTx	prereader - reader	0.054	0.256	686	0.957	1.000				NsTx	prereader - reader	1.464	0.247	686	0.144	1.000				NsTx	prereader - reader	-0.233	0.249	686	0.816	1.000
